# A chemical screen identifies a link between lipid metabolism and mRNA translation

**DOI:** 10.1101/2020.05.11.088005

**Authors:** Alba Corman, Dimitris C. Kanellis, Maria Häggblad, Vanesa Lafarga, Jiri Bartek, Jordi Carreras-Puigvert, Oscar Fernandez-Capetillo

## Abstract

mRNA translation is one of the most energy-demanding processes for living cells, alterations of which have been frequently documented in human disease. Using recently developed technologies that enable image-based quantitation of overall translation levels, we here conducted a chemical screen to evaluate how medically approved drugs, as well as drugs that are currently under development, influence overall translation levels. Consistent with current knowledge, inhibitors of the mTOR signaling pathway were the most represented class among translation suppresors. In addition, we identified that inhibitors of sphingosine kinases (SPHKs) also reduce mRNA translation levels independently of mTOR. Mechanistically this is explained by an effect of the compounds on the membranes of the endoplasmic reticulum, which activates the integrated stress response (ISR). Accordingly, the impact of SPHK inhibitors on translation is alleviated by the concomitant inhibition of ISR kinases. On the other hand, and despite the large number of molecules tested, our study failed to identify chemicals capable of substantially increasing mRNA translation, raising doubts on to what extent translation can be supra-physiologically stimulated in mammalian cells. In summary, our study provides the first comprehensive characterization of the effect of known drugs on protein translation and has helped to unravel a new link between lipid metabolism and mRNA translation in human cells.
