## Supplementary material for "A chemical screen identifies a link between lipid metabolism and mRNA translation": Table S2

### Sheet: HPG
TABLE S2. Results of the dose-response validation screen.
Compound name	Concentration (mM)	Therapeutic class	Library	Mean OP-P Intensity	Mean HPG Intensity	Mean nuclei count_OP-P	Mean nuclei count_HPG	CV% Mean OP-P Intensity	CV% Mean HPG Intensity	CV% Mean nuclei count_OPP	CV% Mean nuclei count_HPG
Acitretin	3	Dermatology	Prestwick	109.209	107.7	89.8038	95.2652	5.65047	12.6241	22.5187	18.4417
Acitretin	1	Dermatology	Prestwick	107.307	99.846	91.3833	91.7795	4.0374	16.0105	13.729	29.5085
Acitretin	10	Dermatology	Prestwick	108.952	87.0415	94.202	95.7254	6.07587	4.72212	17.6357	19.3622
Apicidin	3	HDAC Inhibitor	Selleck tool compounds	83.8715	134.683	95.3935	96.2897	6.69573	7.12771	8.19335	9.96259
Apicidin	1	HDAC Inhibitor	Selleck tool compounds	92.2436	131.654	106.032	108.026	6.33793	3.98651	8.25717	13.8259
Apicidin	10	HDAC Inhibitor	Selleck tool compounds	55.7951	84.9842	91.665	88.0267	12.0608	10.285	8.70423	15.4955
Apitolisib (GDC-0980, RG7422)	1	mTOR, PI3K	Selleck-known kinase inhibitors	60.2525	44.0878	72.7823	80.6857	67.6509	8.9084	40.767	8.98579
Apitolisib (GDC-0980, RG7422)	10	mTOR, PI3K	Selleck-known kinase inhibitors	35.3575	41.4187	73.3041	75.0383	9.25942	6.06032	16.6897	9.51677
Apitolisib (GDC-0980, RG7422)	3	mTOR, PI3K	Selleck-known kinase inhibitors	35.7759	40.7494	76.8577	76.284	10.2331	8.59395	9.76735	15.9104
ARC 239 dihydrochloride	10	α2B antagonist	Tocris mini	119.899	121.62	100.179	98.2956	4.9817	4.19222	10.6422	9.9288
ARC 239 dihydrochloride	3	α2B antagonist	Tocris mini	116.986	115.583	100.856	100.546	3.19758	5.02681	10.2319	9.47103
ARC 239 dihydrochloride	1	α2B antagonist	Tocris mini	100.312	101.772	98.8139	106.092	5.34381	4.30401	14.6258	3.60794
AZD2014	1	mTOR	Selleck-known kinase inhibitors	57.6074	44.3041	85.3928	84.1467	8.80519	8.26139	9.74113	6.39183
AZD2014	3	mTOR	Selleck-known kinase inhibitors	36.3413	36.7151	79.3931	77.9564	4.91089	8.43941	8.48687	5.98007
AZD2014	10	mTOR	Selleck-known kinase inhibitors	35.6488	34.8171	72.211	75.0213	8.23838	7.93396	6.99676	6.32925
Bazedoxifene HCl	10	Estrogen/progestogen Receptor	Selleck tool compounds	132.751	85.1973	77.9268	80.3435	2.86929	12.7113	10.5919	12.8249
Bazedoxifene HCl	3	Estrogen/progestogen Receptor	Selleck tool compounds	120.535	84.878	86.525	98.4641	5.83558	4.5727	12.8079	8.98714
Bazedoxifene HCl	1	Estrogen/progestogen Receptor	Selleck tool compounds	109.109	84.1395	96.849	102.927	2.52245	3.23808	7.91894	6.31194
Clomiphene citrate (Z,E)	10	Endocrinology	Prestwick	136.029	122.582	93.2712	86.6952	4.32313	5.66505	8.4722	19.3199
Clomiphene citrate (Z,E)	3	Endocrinology	Prestwick	124.084	114.605	98.5909	95.2533	4.96841	3.80764	19.7741	21.165
Clomiphene citrate (Z,E)	1	Endocrinology	Prestwick	115.538	90.2296	88.0311	91.3014	6.56671	9.13873	18.3487	22.9722
Dabrafenib (GSK2118436)	10	Raf	Selleck-known kinase inhibitors	114.148	106.328	103.723	103.975	1.92274	3.71825	9.89047	10.1212
Dabrafenib (GSK2118436)	1	Raf	Selleck-known kinase inhibitors	101.963	50.8297	100.669	96.5533	3.2713	5.12619	11.1553	6.64348
Dabrafenib (GSK2118436)	3	Raf	Selleck-known kinase inhibitors	97.2472	48.0023	102.153	100.041	3.50294	4.18224	6.63159	6.32431
Fenretinide	1	Synthetic retinoid. Potent anticancer agent	Tocris mini	106.525	98.1411	97.1194	101.566	3.6474	7.02712	9.43927	8.82311
Fenretinide	10	Synthetic retinoid. Potent anticancer agent	Tocris mini	117.123	96.7079	87.944	86.7189	2.75838	9.9326	21.2327	15.2027
Fenretinide	3	Synthetic retinoid. Potent anticancer agent	Tocris mini	109.304	93.5333	96.5425	93.8959	3.77976	7.7801	13.244	13.2042
FK-506 (Tacrolimus)	10	;An immunosuppressive agent and macrolide antibiotic.	Selleck tool compounds	133.975	132.931	93.2824	99.9489	4.71685	7.05007	18.6256	14.5224
FK-506 (Tacrolimus)	3	;An immunosuppressive agent and macrolide antibiotic.	Selleck tool compounds	122.757	124.836	100.195	98.7039	3.38912	6.70975	14.4192	7.80754
FK-506 (Tacrolimus)	1	;An immunosuppressive agent and macrolide antibiotic.	Selleck tool compounds	115.447	121.289	98.6537	102.434	4.34011	8.92785	12.3409	9.26065
Fulvestrant	3	Endocrinology	Prestwick	123.216	124.899	96.3857	101.283	2.36132	7.83711	16.1367	24.6317
Fulvestrant	1	Endocrinology	Prestwick	114.702	118.365	98.7126	97.011	3.2379	6.28774	13.8389	23.1158
Fulvestrant	10	Endocrinology	Prestwick	115.045	114.569	93.7935	89.1011	8.8078	4.963	29.7113	24.7032
Gedunin	1	Hsp90 inhibitor; anticancer and antimalarial activity	Tocris mini	111.646	91.1572	97.7128	102.961	6.11529	8.4363	10.7618	12.2052
Gedunin	3	Hsp90 inhibitor; anticancer and antimalarial activity	Tocris mini	114.302	88.7186	96.4313	101.197	3.12585	3.87071	9.36469	9.64122
Gedunin	10	Hsp90 inhibitor; anticancer and antimalarial activity	Tocris mini	115.053	66.3364	95.8516	94.7484	2.71402	3.60621	12.4172	7.3153
GSK 269962	10	ROCK-1/-2 Inhibitor	Selleck tool compounds	97.5469	76.3717	82.6189	76.3931	2.50481	7.13759	6.03622	11.9742
GSK 269962	1	ROCK-1/-2 Inhibitor	Selleck tool compounds	97.0662	73.0574	102.23	98.9716	4.58847	7.77058	8.37516	9.6959
GSK 269962	3	ROCK-1/-2 Inhibitor	Selleck tool compounds	97.4644	71.8399	101.151	96.3029	5.96832	8.37336	8.94707	11.2219
Imatinib (STI571)	10	PDGFR, c-Kit, Bcr-Abl;	Selleck-known kinase inhibitors	131.019	121.396	95.8559	92.4067	1.89021	8.82852	14.779	16.3427
Imatinib (STI571)	3	PDGFR, c-Kit, Bcr-Abl;	Selleck-known kinase inhibitors	121.664	110.508	97.6743	97.6598	1.64628	3.00748	10.2565	9.86157
Imatinib (STI571)	1	PDGFR, c-Kit, Bcr-Abl;	Selleck-known kinase inhibitors	113.462	91.5347	97.6403	102.025	3.34539	2.10712	11.7929	8.7254
INK 128 (MLN0128)	1	mTOR	Selleck-known kinase inhibitors	28.1611	32.9096	79.194	75.9896	8.4502	11.1474	10.8303	10.1074
INK 128 (MLN0128)	3	mTOR	Selleck-known kinase inhibitors	29.1632	29.3666	68.7526	80.5858	17.4318	14.1258	7.98443	7.84188
INK 128 (MLN0128)	10	mTOR	Selleck-known kinase inhibitors	29.9518	28.2277	69.7543	72.7878	9.96168	16.8848	5.43201	7.7128
JNK Inhibitor V	3	JNK Inhibitor	Selleck tool compounds	127.139	132.898	94.0901	93.9436	1.78147	5.25183	15.4184	12.3761
JNK Inhibitor V	1	JNK Inhibitor	Selleck tool compounds	121.672	122.414	104.318	104.718	3.62944	6.33089	10.8769	9.16498
JNK Inhibitor V	10	JNK Inhibitor	Selleck tool compounds	109.814	85.5304	79.8644	76.9573	1.6868	9.22334	12.6755	8.50137
KU-60019	1	ATM	Selleck-known kinase inhibitors	102.92	70.1519	96.9045	98.6535	2.84973	6.83366	7.16994	6.68042
KU-60019	3	ATM	Selleck-known kinase inhibitors	108.052	64.9387	87.9506	89.5372	3.45597	5.44891	7.47286	6.79019
KU-60019	10	ATM	Selleck-known kinase inhibitors	101.716	54.9618	92.2724	81.5584	11.6618	16.0185	8.10103	11.6509
Nilotinib (AMN-107)	1	Bcr-Abl	Selleck-known kinase inhibitors	111.921	95.0043	96.6387	100.82	3.20184	4.43148	5.51522	5.77579
Nilotinib (AMN-107)	3	Bcr-Abl	Selleck-known kinase inhibitors	120.302	93.4607	94.1577	91.3494	2.55057	11.1122	12.8963	7.14393
Nilotinib (AMN-107)	10	Bcr-Abl	Selleck-known kinase inhibitors	115.622	92.4628	80.1836	98.4853	25.4189	4.4731	41.0141	6.94761
NTNCB hydrochloride	3	Potent and selective non-peptidic NPY Y5 antagonist	Tocris mini	115.402	104.221	98.3334	90.6976	2.77311	7.46629	11.0658	12.4632
NTNCB hydrochloride	1	Potent and selective non-peptidic NPY Y5 antagonist	Tocris mini	106.215	98.0037	101.094	95.7666	3.0035	5.09293	12.8534	6.95838
NTNCB hydrochloride	10	Potent and selective non-peptidic NPY Y5 antagonist	Tocris mini	109.979	56.8439	74.3621	87.5766	4.27496	12.7998	23.8776	10.9828
NU7441(KU-57788)	3	DNA-PK, PI3K	Selleck-known kinase inhibitors	106.978	74.8365	87.4467	89.5105	4.27609	2.87089	11.672	10.6211
NU7441(KU-57788)	1	DNA-PK, PI3K	Selleck-known kinase inhibitors	92.6246	66.6805	97.4085	96.7895	3.17354	5.4892	8.79451	10.5696
NU7441(KU-57788)	10	DNA-PK, PI3K	Selleck-known kinase inhibitors	104.074	61.8185	89.1464	79.5605	2.64793	9.6805	4.73784	7.98451
NVP-BVU972	10	c-Met	Selleck-known kinase inhibitors	124.049	137.939	89.8126	88.4612	3.94483	8.79854	16.3841	10.3595
NVP-BVU972	3	c-Met	Selleck-known kinase inhibitors	107.228	132.255	79.6566	85.4853	3.37222	10.728	9.43389	11.316
NVP-BVU972	1	c-Met	Selleck-known kinase inhibitors	90.9788	113.96	104.076	107.122	6.33506	5.28863	9.04606	8.0539
OSI-930	1	c-Kit, VEGFR	Selleck-known kinase inhibitors	99.2879	93.915	98.0488	96.8925	2.0023	6.41353	9.33344	5.59619
OSI-930	3	c-Kit, VEGFR	Selleck-known kinase inhibitors	100.523	92.7023	89.7461	98.1439	4.26492	6.71026	8.2333	10.0948
OSI-930	10	c-Kit, VEGFR	Selleck-known kinase inhibitors	113.556	64.1718	91.2144	92.0057	6.1036	12.37	6.46196	7.58688
PF-543	1	S1P Receptor	Selleck-known kinase inhibitors	111.376	97.0885	104.001	101.547	4.48598	7.58969	5.78359	9.87585
PF-543	10	S1P Receptor	Selleck-known kinase inhibitors	130.504	89.6311	94.2885	92.2146	2.5201	4.65171	12.6372	4.15764
PF-543	3	S1P Receptor	Selleck-known kinase inhibitors	116.993	81.8871	98.877	99.2369	3.76612	6.89148	7.1136	8.69008
PFI-1	1	Epigenetic Reader Domain	Selleck tool compounds	83.3741	95.7008	99.5039	102.919	8.42366	5.75156	14.4382	8.65262
PFI-1	3	Epigenetic Reader Domain	Selleck tool compounds	56.2146	93.2117	105.554	101.193	4.77191	5.8618	11.7922	6.12425
PFI-1	10	Epigenetic Reader Domain	Selleck tool compounds	45.8728	87.0412	106.302	101.095	7.26787	4.90155	6.03543	6.46349
PI 828	1	PI 3-kinase inhibitor, more potent than LY 294002 (Cat. No. 1130)	Tocris mini	92.0572	73.4522	101.349	107.574	5.92277	4.06931	8.22988	12.7564
PI 828	3	PI 3-kinase inhibitor, more potent than LY 294002 (Cat. No. 1130)	Tocris mini	83.1141	64.3208	89.8133	94.5708	3.31097	4.52755	6.38729	14.9944
PI 828	10	PI 3-kinase inhibitor, more potent than LY 294002 (Cat. No. 1130)	Tocris mini	54.0739	41.5353	81.8578	85.1747	7.04949	6.76143	6.26709	12.4897
Pimecrolimus	3	Others	Selleck tool compounds	122.632	112.882	106.072	101.469	4.4253	9.70564	8.08938	8.9905
Pimecrolimus	1	Others	Selleck tool compounds	125.238	108.09	101.394	102.613	3.93012	7.34319	5.39278	4.37687
Pimecrolimus	10	Others	Selleck tool compounds	124.441	99.5811	95.5103	92.516	4.51897	5.60534	3.89601	8.96179
RS 39604 hydrochloride	3	5-HT4 antagonist	Tocris mini	121.723	83.3635	97.5354	106.139	2.08881	4.33148	10.9869	12.3255
RS 39604 hydrochloride	1	5-HT4 antagonist	Tocris mini	120.634	82.2153	95.0703	99.9958	3.50075	11.3961	13.044	9.6617
RS 39604 hydrochloride	10	5-HT4 antagonist	Tocris mini	119.933	58.1132	79.8134	90.0993	10.6828	9.42255	11.3829	9.38116
SANT-2	1	Inhibitor of hedgehog (Hh) signaling; antagonizes smoothened activity	Tocris mini	116.694	97.5099	102.059	101.711	1.42656	6.36911	11.9511	13.5114
SANT-2	3	Inhibitor of hedgehog (Hh) signaling; antagonizes smoothened activity	Tocris mini	113.846	92.7408	109.336	105.312	4.68697	5.44533	8.58347	8.83133
SANT-2	10	Inhibitor of hedgehog (Hh) signaling; antagonizes smoothened activity	Tocris mini	120.824	74.0992	103.706	97.4844	2.82822	1.78495	16.264	8.79588
SB 228357	3	5-HT2C/2B antagonist/inverse agonist	Tocris mini	112.476	98.3488	93.9467	95.0094	4.72014	5.74655	16.0688	12.6294
SB 228357	1	5-HT2C/2B antagonist/inverse agonist	Tocris mini	101.665	95.0638	96.8915	95.9369	3.1096	6.81782	15.0332	22.3312
SB 228357	10	5-HT2C/2B antagonist/inverse agonist	Tocris mini	116.783	74.2689	88.3826	88.9853	4.62382	10.6263	19.7971	16.6251
SecinH3	1	GDP/GTP Exchange Factor Inhibitor	Selleck tool compounds	106.478	107.268	104.812	107.084	5.28463	6.37493	10.2872	5.96564
SecinH3	3	GDP/GTP Exchange Factor Inhibitor	Selleck tool compounds	116.59	100.234	105.047	96.8464	4.9374	4.79009	9.13139	8.82776
SecinH3	10	GDP/GTP Exchange Factor Inhibitor	Selleck tool compounds	121.216	93.3052	98.9378	100.407	2.32958	6.95205	3.254	6.42513
SKI II	1	S1P Receptor	Selleck-known kinase inhibitors	90.9754	92.5524	88.5121	98.9536	5.33725	5.08433	10.2635	7.7926
SKI II	3	S1P Receptor	Selleck-known kinase inhibitors	83.4497	79.2623	85.2668	88.8917	6.73783	4.53859	11.1055	9.91494
SKI II	10	S1P Receptor	Selleck-known kinase inhibitors	69.4929	55.668	75.1534	72.5692	5.06344	6.33769	18.0383	16.8736
Tie2 kinase inhibitor	3	Tie-2	Selleck-known kinase inhibitors	107.907	113.553	100.814	98.3353	4.27774	5.97543	9.40544	7.23159
Tie2 kinase inhibitor	10	Tie-2	Selleck-known kinase inhibitors	116.715	106.203	91.7462	97.9348	3.70313	6.10606	17.5364	15.9228
Tie2 kinase inhibitor	1	Tie-2	Selleck-known kinase inhibitors	99.7288	100.244	103.078	105.741	2.42796	6.3038	13.5517	9.56184
Torkinib (PP242)	1	mTOR	Selleck-known kinase inhibitors	58.4405	42.9056	96.0259	96.589	6.30001	7.68358	11.1132	9.99884
Torkinib (PP242)	3	mTOR	Selleck-known kinase inhibitors	37.361	32.7289	81.7459	82.9526	16.29	12.5091	12.2059	7.59857
Torkinib (PP242)	10	mTOR	Selleck-known kinase inhibitors	27.2767	30.8531	74.7057	76.5944	17.0651	12.9297	8.78616	3.08278
Triciribine (Triciribine phosphate)	10	Akt	Selleck-known kinase inhibitors	103.324	94.7477	83.7308	84.6368	1.77572	5.9606	14.1607	7.65127
Triciribine (Triciribine phosphate)	1	Akt	Selleck-known kinase inhibitors	108.596	92.18	91.9976	87.1588	4.85666	7.66801	10.499	8.48665
Triciribine (Triciribine phosphate)	3	Akt	Selleck-known kinase inhibitors	98.6139	90.604	90.4435	93.0234	4.92875	8.45981	6.65768	4.59495
U83836E·2HCl	3	Antioxidant Lazaroid	Enzo	97.2188	93.4099	100.749	102.041	2.21807	5.63658	16.0461	14.5722
U83836E·2HCl	1	Antioxidant Lazaroid	Enzo	98.2299	90.245	95.4093	94.8607	2.19969	8.79685	13.6645	14.3917
U83836E·2HCl	10	Antioxidant Lazaroid	Enzo	110.534	87.1207	102.294	97.9972	2.64736	8.36828	13.674	12.1661
UNC1999	3	NA	SGC Bromodomains	118.68	119.482	93.6234	94.6702	2.69438	6.01498	17.7478	17.2055
UNC1999	1	NA	SGC Bromodomains	108.095	110.801	89.3048	93.7275	4.46557	6.96749	20.8385	15.4903
UNC1999	10	NA	SGC Bromodomains	121.586	77.0583	73.8878	80.5788	5.26828	7.90262	22.89	24.3568
VU 0361737	10	Selective positive allosteric modulator at mGlu4	Tocris mini	70.9263	115.614	88.2143	96.1569	6.47796	4.78279	16.3499	20.6427
VU 0361737	3	Selective positive allosteric modulator at mGlu4	Tocris mini	79.5992	113.136	90.9571	94.953	3.66028	9.89105	21.21	13.1227
VU 0361737	1	Selective positive allosteric modulator at mGlu4	Tocris mini	83.7858	106.176	104.856	102.544	5.36682	7.35542	18.1833	11.2495
CHX		CHX	CHX	13.3489	64.6849	103.147	101.63	20.0479	31.5058	10.0318	11.1539
Torin		Torin 2	Torin 2	39.795	29.4028	68.7973	72.1642	8.98921	13.4698	12.593	11.926
DMSO		DMSO	DMSO	100	100	100	100	6.42038	16.4257	12.0778	12.3083

### Sheet: Sheet2
Table S2. Results of the validation chemical screen (Related to Fig. 1)
